# USP7 as part of non-canonical PRC1.1 is a druggable target in leukemia

**DOI:** 10.1101/221093

**Authors:** Henny Maat, Jennifer Jaques, Aida Rodríguez López, Shanna M. Hogeling, Marcel P. de Vries, Chantal Gravesteijn, Annet Z. Brouwers-Vos, Nisha van der Meer, Gerwin Huls, Edo Vellenga, Vincent van den Boom, Jan Jacob Schuringa

## Abstract

Acute myeloid leukemia (AML) is a highly heterogeneous disease in which genetic and epigenetic changes disturb regulatory mechanisms controlling stem cell fate and maintenance. AML still remains difficult to treat, in particular in poor risk AML patients carrying TP53 mutations. Here, we identify the deubiquitinase USP7 as an integral member of non-canonical PRC1.1 and show that targeting of USP7 provides an alternative therapeutic approach for AML. USP7 inhibitors effectively induced apoptosis in (primary) AML cells, also independent of the USP7-MDM2-TP53 axis, whereby survival of both the cycling as well as quiescent populations was affected. MLL-AF9-induced leukemia was significantly delayed *in vivo* in human leukemia xenografts. We previously showed that non-canonical PRC1.1 is critically important for leukemic stem cell self-renewal, and that genetic knockdown of the PRC1.1 chromatin binding component KDM2B abrogated leukemia development *in vitro* and *in vivo* [1]. Here, by performing KDM2B interactome studies in TP53mut cells we identify that USP7 is an essential component of PRC1.1 and is required for its stability and function. USP7 inhibition results in disassembly of the PRC1.1 complex and consequently loss of binding to its target loci. Loss of PRC1.1 binding coincided with reduced H2AK119ub and H3K27ac levels and diminished gene transcription, whereas H3K4me3 levels remained unaffected. Our studies highlight the diverse functions of USP7 and link it to Polycomb-mediated epigenetic control. USP7 inhibition provides an efficient therapeutic approach for AML, also in the most aggressive subtypes with mutations in TP53.

**Key points:**

1. USP7 is a therapeutic target in leukemia, including poor risk TP53mut AML.
2. USP7 is an essential component of non-canonical PRC1.1 and is required for its stability and function.
