## Supplementary Table 4 for "USP7 as part of non-canonical PRC1.1 is a druggable target in leukemia"

### Sheet: Blad1
Supplementary Table 4
Mass spec data Avi-pull outs published in van den Boom et al (2016).
		RING1A	RING1B	PCGF1	PCGF2	PCGF4	CBX2
	USP7	23.9437	21.1268	40.8451	2.8169	0	0
	PCGF1	71.4286	164.286	107.143	0	0	0
	BCOR	72.6316	80	82.1053	0	0	0
	BCORL1	38.5714	45.7143	101.429	0	0	2.85714
	KDM2B	56.7568	62.1622	78.3784	1.35135	1.35135	2.7027
	SKP1	20	30	50	10	0	10
	RYBP	100	30	70	90	180	0
	YAF2	485.714	257.143	114.286	185.714	400	0
	RING1A	828.571	0	164.286	307.143	807.143	242.857
	RING1B	13.3333	1240	33.3333	160	400	93.3333
	PCGF2	40	0	0	266.667	0	6.66667
	PCGF4	415.385	230.769	7.69231	53.8462	653.846	153.846
	CBX2	21.4286	92.8571	0	32.1429	135.714	546.429
			normalized total spectra, corrected for expected peptides (x100)
