## Supplementary Table 7 for "USP7 as part of non-canonical PRC1.1 is a druggable target in leukemia"

### Sheet: Blad1
Supplementary Table 7 - Primer sequences
ChIP primers
PAX6 ChIP	Forward	TGGAGGTAGAGGGAAGAGCGAG
PAX6 ChIP	Reverse	AGTGGAGTTGGGGGCAAGAG
POU2F1 ChIP	Forward	ATGTGGTGGCCTGACCCAAG
POU2F1 ChIP	Reverse	TCCTTCCAATCCAGTCCACCCC
GATA5 ChIP	Forward	CCCGTCTTTAGGCCAGCCTTCG
GATA5 ChIP	Reverse	CGGGCGCAGAGACTTCTCCAAG
PKM ChIP	Forward	GAGGCAGTGGCTCCTTGCAC
PKM ChIP	Reverse	GTGGGGACTGATGGCGTAGC
DNMT3B ChIP	Forward	CTTAGGGCTTCTGATCCCCCAG
DNMT3B ChIP	Reverse	GCGGGGACGAGGGAAATTTG
LIMD2 ChIP	Forward	AAGACAAAGCGCGGAGGGGG
LIMD2 ChIP	Reverse	CCACCGCCTTATCGCTGCAC
COMTD1 ChIP	Forward	GGATGCGGACAAGGAGAACTG
COMTD1 ChIP	Reverse	TTACTCTGAGGACGGCGAGG
KIF21B ChIP	Forward	CGACTACTGGAAGGTGGCTTTG
KIF21B ChIP	Reverse	AGGAAACGCACAGACGCTC
SLC25A22 ChIP	Forward	TCACCGGACATCTGTGGACAC
SLC25A22 ChIP	Reverse	CAAAGGAGAAGCGGGTTGGG
TOP2B ChIP	Forward	GAGGCTAAGGCTGCCTTTG
TOP2B ChIP	Reverse	CAGAGGTGCCTTGTCCTTC
SIN3A ChIP	Forward	AAACCCCCAGAAACTCGGCG
SIN3A ChIP	Reverse	AGGGGAAGAGAGCAGCAGTC
CHD1 ChIP	Forward	AATTGTTAGCTCCACTCCGCAG
CHD1 ChIP	Reverse	GGGTAAGCAAGAGTCCGTGC
MYC ChIP	Forward	AAGGGCAGGGCTTCTCAGAG
MYC ChIP	Reverse	ATACTCAGCGCGATCCCTCC
Neg. Control ChIP	Forward	CAGTAGCAGCCTTGTCTAGCCAGC
Neg. Control ChIP	Reverse	CTGGGGTGTGGTCCTGGAAACC
Expression primers
TOP2B	Forward	GAGGCTGTAAACTCTGAC
TOP2B	Reverse	TCAGAGCCAGATGCTTTC
SIN3A	Forward	GCTCCAGCTATCGAGCCTTAC
SIN3A	Reverse	GACCACGAAGGGAAGGAAACC
CHD1	Forward	CTCTGCCTTCAGAGAAGTC
CHD1	Reverse	GCCGTGATATGAACTGGAG
MYC	Forward	TGGTGCTCCATGAGGAGAC
MYC	Reverse	CCAGCAGAAGGTGATCCAGAC
USP7	Forward	TTGCACAGAGGCTCAACAC
USP7	Reverse	TACCTGGGCCATCCCTATAAC
RPL27	Forward	TCCGGACGCAAAGCTGTCATCG
RPL27	Reverse	TCTTGCCCATGGCAGCTGTCAC
